# Microbial dark matter filling the niche in hypersaline microbial mats

**DOI:** 10.1101/2020.06.18.160598

**Authors:** Hon Lun Wong, Fraser I. MacLeod, Richard Allen White, Pieter T. Visscher, Brendan P. Burns

**Author notes:** Corresponding author: Dr Brendan P. Burns, School of Biotechnology and Biomolecular Sciences, University of New South Wales, Sydney, 2052, Australia.

## Abstract

Shark Bay, Australia, harbours one of the most extensive and diverse systems of living microbial mats, that are proposed to be analogs of some of the earliest ecosystems on Earth. These ecosystems have been shown to possess a substantial abundance of uncultivable microorganisms. These enigmatic groups - ‘microbial dark matter’ (MDM) - are hypothesised to play key roles in microbial mats. We reconstructed 115 metagenome-assembled genomes (MAGs) affiliated to MDM, spanning 42 phyla within the bacterial and archaeal domains. We classified bacterial MDM from the PVC group, FCB group, Microgenomates, Parcubacteria, and Peregrinibacteria, as well as a high proportion of archaeal MDM under the TACK, DPANN, Altiarchaeales, and Asgard archaea. The latter includes the first putative Heimdallarchaeota MAG obtained from any microbial mat system. This study reports novel microorganisms (Zixibacterial order GN15) putatively taking part in dissimilatory sulfate reduction in surface hypersaline settings, as well as novel eukaryote signature proteins in the Asgard archaea. Despite possessing reduced-size genomes, the MDM MAGs are capable of fermenting and degrading organic carbon, suggesting a role in recycling organic carbon. Several forms of RuBisCo were identified, allowing putative CO_2_ incorporation into nucleotide salvaging pathways, which may act as an alternative carbon and phosphorus source. High capacity of hydrogen production was found among Shark Bay MDM. Putative schizorhodopsins were also identified in Parcubacteria, Asgard archaea, DPANN archaea, and Bathyarchaeota, allowing these members to potentially capture light energy. Diversity-generating retroelements were prominent in DPANN archaea that likely facilitate the adaptation to a dynamic, host-dependent lifestyle. In light of our findings, we propose H_2_, ribose and CO/CO_2_ as the main energy currencies of the MDM community in these mat systems.
