## Supplementary Table 1 for "Microbial dark matter filling the niche in hypersaline microbial mats"

### Sheet: High Quality MAGs
Bin Id	Taxonomy	Completeness(%)	Contamination(%)	NCBI accession numbers	Marker lineage	# genomes	# markers	# marker sets	0	1	2	3	4	5+	Strain heterogeneity	# tRNAs*	Genome size	N50	L50	GC(%)	Longest contig (bp)	Gtdb Full Taxonomy
Bin_355	Fibrobacteres	98.84	4.4	WJLW00000000	k__Bacteria (UID2495)	2993	147	91	2	140	5	0	0	0	0	43(19)	5296043	86905	20	50.73	248862	d__Bacteria;p__Fibrobacterota;c__Chitinivibrionia;o__Chitinivibrionales;f__UBA10882;g__;s__
Bin_172	Coatesbacteria	97.8	1.1	WJLX00000000	k__Bacteria (UID2495)	2993	147	91	2	144	1	0	0	0	0	47(19)	2959880	25323	38	65.78	78884	d__Bacteria;p__RBG-13-66-14;c__RBG-13-66-14;o__RBG-13-66-14;f__RBG-13-66-14;g__;s__
Bin_501	Eisenbacteria	97.8	0	WJLY00000000	k__Bacteria (UID2495)	2993	147	91	2	145	0	0	0	0	0	44(18)	2748664	12045	68	65.83	44603	d__Bacteria;p__Eisenbacteria;c__RBG-16-71-46;o__;f__;g__;s__
Bin_337	Fibrobacteres	96.64	4.4	WJLZ00000000	k__Bacteria (UID2495)	2993	147	91	5	138	4	0	0	0	0	44(19)	5005987	44610	32	46.7	187730	d__Bacteria;p__Fibrobacterota;c__Chitinivibrionia;o__Chitinivibrionales;f__;g__;s__
Bin_206	Hyd24-12 (Fermentibacteria)	96.15	1.28	WJMA00000000	k__Bacteria (UID2495)	2993	147	91	5	140	2	0	0	0	0	44(20)	2615338	71278	10	60.82	293096	d__Bacteria;p__Fermentibacterota;c__Fermentibacteria;o__Fermentibacterales;f__Fermentibacteraceae;g__;s__
Bin_537	Coatesbacteria	95.6	2.2	WJMB00000000	k__Bacteria (UID2495)	2993	147	91	4	141	2	0	0	0	50	41(20)	2901590	8416	110	63.97	34901	d__Bacteria;p__RBG-13-66-14;c__RBG-13-66-14;o__RBG-13-66-14;f__RBG-13-66-14;g__;s__
Bin_113	Zixibacteria	95.6	3.3	WJMC00000000	k__Bacteria (UID2495)	2993	147	91	4	140	3	0	0	0	33.33	42(20)	3122983	17260	59	49.62	65993	d__Bacteria;p__Zixibacteria;c__MSB-5A5;o__;f__;g__;s__
Bin_115	Eisenbacteria	95.6	1.65	WJMD00000000	k__Bacteria (UID2495)	2993	147	91	4	141	2	0	0	0	100	42(19)	2519156	22876	33	66.82	71850	d__Bacteria;p__Eisenbacteria;c__RBG-16-71-46;o__;f__;g__;s__
Bin_228	KSB1	95.54	4.4	WJME00000000	k__Bacteria (UID2495)	2993	147	91	5	138	4	0	0	0	0	48(18)	6960509	40493	47	46	218962	d__Bacteria;p__KSB1;c__UBA2214;o__UBA2214;f__;g__;s__
Bin_298	KSB1	95.54	2.2	WJMF00000000	k__Bacteria (UID2495)	2993	147	91	5	140	2	0	0	0	0	42(18)	5199161	43030	32	45.98	173074	d__Bacteria;p__KSB1;c__UBA2214;o__UBA2214;f__;g__;s__
Bin_214	OP3 (Omnitrophica)	95.16	1.25	WJMG00000000	k__Bacteria (UID2565)	2921	152	93	5	145	2	0	0	0	0	44(19)	2103215	32537	20	51.56	99393	d__Bacteria;p__Omnitrophota;c__koll11;o__UBA1560;f__;g__;s__
RBin_031	OP3 (Omnitrophica)	95.16	1.61	WJMH00000000	k__Bacteria (UID2565)	2921	152	93	5	145	2	0	0	0	0	48(20)	2014546	162755	4	50.62	298502	d__Bacteria;p__Omnitrophota;c__koll11;o__UBA1560;f__;g__;s__
RBin_290	Fibrobacteres	93.83	2.26	WJMI00000000	k__Bacteria (UID2495)	2993	147	91	8	136	3	0	0	0	66.67	42(19)	4220810	14165	86	58.99	81035	d__Bacteria;p__Fibrobacterota;c__Chitinivibrionia;o__Chitinivibrionales;f__;g__;s__
RBin_111	Thorarchaeota	93.46	4.21	WJMJ00000000	k__Archaea (UID2)	207	149	107	9	134	6	0	0	0	0	56(19)	4328547	87557	13	39.54	375757	d__Archaea;p__Asgardarchaeota;c__Lokiarchaeia;o__Thorarchaeales;f__Thorarchaeaceae;g__;s__
Bin_386	Micrarchaeota	93.46	0	WJMK00000000	k__Archaea (UID2)	207	149	107	8	141	0	0	0	0	0	43(19)	1071355	33420	9	49.07	152268	d__Archaea;p__Micrarchaeota;c__Micrarchaeia;o__UBA10214;f__UBA10214;g__;s__
RBin_221	Micrarchaeota	92.99	0.47	WJML00000000	k__Archaea (UID2)	207	149	107	8	140	1	0	0	0	0	50(20)	1234860	31606	11	48.99	152268	d__Archaea;p__Micrarchaeota;c__Micrarchaeia;o__UBA10214;f__UBA10214;g__;s__
RBin_020	Altiarchaeales	92.68	1.87	WJMM00000000	k__Archaea (UID2)	207	149	107	10	136	3	0	0	0	0	56(18)	2175654	167942	3	54.19	536761	d__Archaea;p__Altiarchaeota;c__Altiarchaeia;o__SCGC-AAA252-I15;f__SCGC-AAA252-I15;g__;s__
Bin_349	Micrarchaeota	92.52	0	WJMN00000000	k__Archaea (UID2)	207	149	107	9	140	0	0	0	0	0	43(20)	1008376	29683	11	47.9	106389	d__Archaea;p__Micrarchaeota;c__Micrarchaeia;o__UBA10214;f__UBA10214;g__;s__
Bin_400	Altiarchaeales	91.74	0.93	WJMO00000000	k__Archaea (UID2)	207	149	107	11	137	1	0	0	0	0	28(19)	1808974	511242	2	54.31	536761	d__Archaea;p__Altiarchaeota;c__Altiarchaeia;o__SCGC-AAA252-I15;f__SCGC-AAA252-I15;g__;s__
RBin_220	WS3 (Latescibacteria)	91.32	0	WJMP00000000	k__Bacteria (UID2495)	2993	147	91	14	133	0	0	0	0	0	42(18)	3114424	9608	100	51.79	44171	d__Bacteria;p__UBP1;c__PRR-12;o__SSS58A;f__;g__;s__
Bin_527	Fibrobacteres	91.08	3.31	WJMQ00000000	k__Bacteria (UID2495)	2993	147	91	11	125	11	0	0	0	18.18	42(19)	4091767	14942	59.12	59.12	81035	d__Bacteria;p__Fibrobacterota;c__Chitinivibrionia;o__Chitinivibrionales;f__;g__;s__
RBin_200	Ignavibacteria	91.07	1.64	WJMR00000000	k__Bacteria (UID2570)	433	273	183	20	250	3	0	0	0	0	42(19)	3409201	10595	97	60.31	48144	d__Bacteria;p__Bacteroidota;c__Ignavibacteria;o__Ignavibacteriales;f__Ignavibacteriaceae;g__;s__
Bin_052	Zixibacteria (GN15)	91.01	2.95	WJMS00000000	k__Bacteria (UID2495)	2993	147	91	10	132	5	0	0	0	40	39(19)	3715187	14142	81	59.09	60577	d__Bacteria;p__Zixibacteria;c__MSB-5A5;o__Zixibacteria-1;f__;g__;s__
Bin_127	OP8 (Aminicenantes)	90.2	4.32	WJMT00000000	k__Bacteria (UID3187)	2258	188	117	14	168	6	0	0	0	0	45(19)	3135038	43306	21	44.16	156505	d__Bacteria;p__Acidobacteriota;c__Aminicenantia;o__Aminicenantales;f__Aminicenantaceae;g__;s__
*Total number of amino acids encoded by the MAG, inside the bracket is the number of possible amino acids out of 20. To be qualified as high quality MAGs according to Bowers et al (2017), MAGs need to encode for 18 out of 20 amino acids.

### Sheet: Medium Quality MAGs
Bin Id	Taxonomy	Completeness(%)	Contamination(%)	NCBI accession numbers	Marker lineage	# genomes	# markers	# marker sets	0	1	2	3	4	5+	Strain heterogeneity	Genome size	N50	L50	GC(%)	Longest contig (bp)	Gtdb Full Taxonomy
Bin_366	Zixibacteria	95.54	1.1	WJIJ00000000	k__Bacteria (UID2495)	2993	147	91	5	141	1	0	0	0	0	3581446	27442	44	47	91133	d__Bacteria;p__Zixibacteria;c__MSB-5A5;o__um-filter-46-8;f__um-filter-46-8;g__;s__
Bin_120	Heimdallarchaeota	95.33	10.75	WJIK00000000	k__Archaea (UID2)	207	149	107	6	129	14	0	0	0	0	5218014	69722	23	36.05	346929	d__Archaea;p__Asgardarchaeota;c__Heimdallarchaeia;o__;f__;g__;s__
Bin_478	Thorarchaeota	94.86	5.14	WJIL00000000	k__Archaea (UID2)	207	149	107	7	135	6	1	0	0	11.11	3643580	52635	18	45.22	201863	d__Archaea;p__Asgardarchaeota;c__Lokiarchaeia;o__Thorarchaeales;f__Thorarchaeaceae;g__;s__
Bin_249	Zixibacteria	94.51	1.65	WJIM00000000	k__Bacteria (UID2495)	2993	147	91	5	140	2	0	0	0	50	3417164	9082	120	47.58	43092	d__Bacteria;p__Zixibacteria;c__MSB-5A5;o__;f__;g__;s__
Bin_229	Lokiarchaeota	94.39	5.14	WJIN00000000	k__Archaea (UID2)	207	149	107	7	135	7	0	0	0	14.29	6144841	22218	82	33.41	109006	d__Archaea;p__Asgardarchaeota;c__Lokiarchaeia;o__CR-4;f__;g__;s__
Bin_402	Poribacteria	94.04	6.52	WJIO00000000	k__Bacteria (UID2495)	2993	147	91	10	120	17	0	0	0	0	5530932	17287	96	40.6	61244	d__Bacteria;p__Poribacteria;c__;o__;f__;g__;s__
Bin_012	Caldithrix	93.89	1.1	WJIP00000000	k__Bacteria (UID2495)	2993	147	91	8	138	1	0	0	0	0	4102099	13872	90	42.94	64757	d__Bacteria;p__Calditrichota;c__Calditrichia;o__Calditrichales;f__Calditrichaceae;g__;s__
Bin_270	UBP1 (Uncultured Bacteria Phylum 1)	93.41	7.89	WJIQ00000000	k__Bacteria (UID2495)	2993	147	91	6	132	8	1	0	0	36.36	4181483	14576	78	70.61	77883	d__Bacteria;p__UBP1;c__PRR-12;o__LZORAL124-64-63;f__LZORAL124-64-63;g__;s__
Bin_336	Zixibacteria	93.34	5.49	WJIR00000000	k__Bacteria (UID2495)	2993	147	91	7	135	5	0	0	0	40	3594895	14695	75	45.35	67474	d__Bacteria;p__Zixibacteria;c__MSB-5A5;o__um-filter-46-8;f__um-filter-46-8;g__;s__
Bin_204	Lokiarchaeota	92.52	4.67	WJIS00000000	k__Archaea (UID2)	207	149	107	9	134	5	1	0	0	12.5	4653450	16520	86	30.93	79990	d__Archaea;p__Asgardarchaeota;c__Lokiarchaeia;o__CR-4;f__;g__;s__
RBin_035	Lokiarchaeota	91.59	3.74	WJIT00000000	k__Archaea (UID2)	207	149	107	10	134	4	1	0	0	14.29	5212884	16294	93	30.87	79990	d__Archaea;p__Asgardarchaeota;c__Lokiarchaeia;o__CR-4;f__;g__;s__
Bin_091	Micrarchaeota	91.36	0.93	WJIU00000000	k__Archaea (UID2)	207	149	107	11	137	1	0	0	0	0	1151741	40034	9	51.05	134433	d__Archaea;p__Micrarchaeota;c__Micrarchaeia;o__UBA10214;f__UBA10214;g__;s__
Bin_348	Bathyharchaeota	91.12	6.07	WJIV00000000	k__Archaea (UID2)	207	149	107	13	129	6	1	0	0	0	2769423	12668	59	41.91	72512	d__Archaea;p__Crenarchaeota;c__Bathyarchaeia;o__TCS64;f__TCS64;g__RBG-16-57-9;s__
Bin_177	Armatimonadetes (OP10)	88.89	1.34	WJIW00000000	k__Bacteria (UID1452)	924	161	108	15	143	3	0	0	0	33.33	5652072	10912	163	67.23	74398	d__Bacteria;p__Armatimonadota;c__;o__;f__;g__;s__
Bin_043	UBP1 (Uncultured Bacteria Phylum 1)	88.82	0	WJIX00000000	k__Bacteria (UID2495)	2993	147	91	19	128	0	0	0	0	0	2870362	9925	88	52.16	44171	d__Bacteria;p__UBP1;c__PRR-12;o__SSS58A;f__;g__;s__
Bin_496	TM6 (Dependentiae)	88.76	0	WJIY00000000	k__Bacteria (UID2495)	2993	143	89	10	133	0	0	0	0	0	1149308	35794	10	27.45	115303	d__Bacteria;p__Dependentiae;c__Babeliae;o__Babeliales;f__RVW-14;g__;s__
Bin_434	Woesearchaeota	88.55	0	WJIZ00000000	k__Archaea (UID2)	207	149	107	15	134	0	0	0	0	0	1329547	60540	9	40.67	100293	d__Archaea;p__Nanoarchaeota;c__Woesearchaeia;o__GW2011-AR4;f__;g__;s__
Bin_338	Unclassified Bacterium BMS3Bbin04	88.51	2.51	WJJA00000000	k__Bacteria (UID203)	5449	104	58	15	73	16	0	0	0	0	3642132	6754	180	57.36	19665	d__Bacteria;p__AABM5-125-24;c__AABM5-125-24;o__;f__;g__;s__
Bin_245	Bathyharchaeota	88.21	2.8	WJJB00000000	k__Archaea (UID2)	207	149	107	25	120	4	0	0	0	25	4212914	9946	139	46.9	50594	d__Archaea;p__Crenarchaeota;c__Bathyarchaeia;o__TCS64;f__TCS64;g__RBG-16-57-9;s__
Bin_407	Bathyharchaeota	87.85	5.61	WJJC00000000	k__Archaea (UID2)	207	149	107	14	129	4	2	0	0	10	2385999	15113	45	43.34	69880	d__Archaea;p__Crenarchaeota;c__Bathyarchaeia;o__TCS64;f__TCS64;g__RBG-16-57-9;s__
Bin_274	Woesearchaeota	87.85	5.61	WJJD00000000	k__Archaea (UID2)	207	149	107	14	129	4	2	0	0	10	2035461	13865	43	32.5	82472	d__Archaea;p__Nanoarchaeota;c__Woesearchaeia;o__GW2011-AR15;f__GW2011-AR15;g__;s__
RBin_199	WS3 (Latescibacteria)	87.61	2.3	WJJE00000000	k__Bacteria (UID2495)	2993	147	91	17	127	3	0	0	0	0	3546543	6992	171	68.17	26536	d__Bacteria;p__Eisenbacteria;c__RBG-16-71-46;o__;f__;g__;s__
Bin_186	Lokiarchaeota	86.92	10.75	WJJF00000000	k__Archaea (UID2)	207	149	107	16	121	10	2	0	0	0	5039881	10097	148	31.11	55314	d__Archaea;p__Asgardarchaeota;c__Lokiarchaeia;o__CR-4;f__;g__;s__
Bin_233	Eisenbacteria	86.75	1.1	WJJG00000000	k__Bacteria (UID2495)	2993	147	91	14	132	1	0	0	0	0	3801830	13691	89	68.12	51894	d__Bacteria;p__Eisenbacteria;c__RBG-16-71-46;o__;f__;g__;s__
RBin_291	Fibrobacteres	86.68	8.79	WJJH00000000	k__Bacteria (UID2495)	2993	147	91	15	124	7	1	0	0	0	6948894	6917	315	61.94	27355	d__Bacteria;p__Fibrobacterota;c__Chitinivibrionia;o__Chitinivibrionales;f__;g__;s__
Bin_419	Moranbacteria	86.21	0	WJJI00000000	k__Bacteria (UID203)	5449	104	58	8	96	0	0	0	0	0	1077994	28221	12	36.02	65846	d__Bacteria;p__Patescibacteria;c__Paceibacteria;o__;f__;g__;s__
Bin_019	OP3 (Omnitrophica)	85.66	1.08	WJJJ00000000	k__Bacteria (UID2565)	2921	152	93	15	136	1	0	0	0	0	1654218	80593	8	53.56	170813	d__Bacteria;p__Omnitrophota;c__koll11;o__4484-171;f__4484-171;g__;s__
RBin_358	Altiarchaeales	85.51	2.88	WJJK00000000	k__Archaea (UID2)	207	149	107	23	124	1	0	1	0	0	2315368	7006	90	47.51	49586	d__Archaea;p__Altiarchaeota;c__Altiarchaeia;o__SCGC-AAA252-I15;f__SCGC-AAA252-I15;g__;s__
Bin_114	Moranbacteria	85.34	1.72	WJJL00000000	k__Bacteria (UID203)	5449	104	58	9	94	1	0	0	0	0	1145214	24033	17	33.53	56555	d__Bacteria;p__Patescibacteria;c__Paceibacteria;o__;f__;g__;s__
Bin_028	Woesearchaeota	85.05	1.87	WJJM00000000	k__Archaea (UID2)	207	149	107	18	129	2	0	0	0	0	1441499	37774	15	36.24	65792	d__Archaea;p__Nanoarchaeota;c__Woesearchaeia;o__UBA10200;f__UBA10200;g__;s__
Bin_079	KSB1	84.73	4.86	WJJN00000000	k__Bacteria (UID2495)	2993	147	91	18	123	6	0	0	0	33.33	4887607	6532	234	42.85	37151	d__Bacteria;p__KSB1;c__UBA2214;o__AABM5-25-91;f__;g__;s__
RBin_337	WOR-3 (Stahlbacteria)	84.53	0	WJJO00000000	k__Bacteria (UID2495)	2993	143	89	19	124	0	0	0	0	0	2532662	6208	132	49.54	36409	d__Bacteria;p__WOR-3;c__WOR-3;o__UBA2258;f__;g__;s__
Rbin_158	KSB3 (Modulibacteria)	84.46	8.22	WJJP00000000	k__Bacteria (UID3187)	2258	188	117	31	146	10	1	0	0	30.77	5218099	8597	199	53.6	28737	d__Bacteria;p__Moduliflexota;c__Moduliflexia;o__Moduliflexales;f__Moduliflexaceae;g__;s__
Bin_256	Peregrinibacteria	83.66	3.99	WJJQ00000000	k__Bacteria (UID1452)	924	151	101	17	127	7	0	0	0	14.29	1295424	11670	36	39.01	34597	d__Bacteria;p__Patescibacteria;c__Gracilibacteria;o__Peregrinibacterales;f__UBA1369;g__;s__
Bin_224	Zixibacteria	83.33	1.23	WJJR00000000	k__Bacteria (UID2495)	2993	147	91	19	125	3	0	0	0	33.33	3152401	6877	153	57.8	29344	d__Bacteria;p__Zixibacteria;c__MSB-5A5;o__;f__;g__;s__
Bin_272	Woesearchaeota	83.18	0.93	WJJS00000000	k__Archaea (UID2)	207	149	107	19	129	1	0	0	0	100	1052163	59539	7	43.77	100137	d__Archaea;p__Nanoarchaeota;c__Woesearchaeia;o__ARS49;f__1-14-0-10-37-12;g__;s__
Bin_031	Woesearchaeota	83.18	0	WJJT00000000	k__Archaea (UID2)	207	149	107	19	130	0	0	0	0	0	1039831	23885	13	39.81	61564	d__Archaea;p__Nanoarchaeota;c__Woesearchaeia;o__ARS49;f__;g__;s__
RBin_299	Fibrobacteres	82.9	2.88	WJJU00000000	k__Bacteria (UID2495)	2993	147	91	17	125	5	0	0	0	0	4968632	6165	259	52.41	28051	d__Bacteria;p__Fibrobacterota;c__Chitinivibrionia;o__Chitinivibrionales;f__;g__;s__
Bin_534	Woesearchaeota	82.71	0.93	WJJV00000000	k__Archaea (UID2)	207	149	107	20	128	1	0	0	0	0	1346489	14080	31	42.75	48136	d__Archaea;p__Nanoarchaeota;c__Woesearchaeia;o__UBA12501;f__UBA12501;g__;s__
Bin_251	Eisenbacteria	82.3	2.3	WJJW00000000	k__Bacteria (UID2495)	2993	147	91	27	117	3	0	0	0	0	3109162	7295	144	68.23	26536	d__Bacteria;p__Eisenbacteria;c__RBG-16-71-46;o__;f__;g__;s__
Bin_346	Moranbacteria	81.9	3.29	WJJX00000000	k__Bacteria (UID203)	5449	104	58	12	80	12	0	0	0	25	1160042	12042	29	36.65	46405	d__Bacteria;p__Patescibacteria;c__Paceibacteria;o__;f__;g__;s__
Bin_567	KSB3 (Modulibacteria)	81.34	7.31	WJJY00000000	k__Bacteria (UID3187)	2258	188	117	40	139	8	1	0	0	27.27	5363131	8197	209	53.54	28737	d__Bacteria;p__Moduliflexota;c__Moduliflexia;o__Moduliflexales;f__Moduliflexaceae;g__;s__
Bin_289	Magasanikbacteria	81.09	1.12	WJJZ00000000	k__Bacteria (UID2495)	2993	143	89	19	123	1	0	0	0	0	1014364	147804	3	36.28	295853	d__Bacteria;p__Patescibacteria;c__ABY1;o__Magasanikibacterales;f__UBA922;g__;s__
Bin_432	Fibrobacteres	80.14	4.4	WJKA00000000	k__Bacteria (UID2495)	2993	147	91	40	103	4	0	0	0	0	4119086	6494	205	48.83	28659	d__Bacteria;p__Fibrobacterota;c__Chitinivibrionia;o__Chitinivibrionales;f__;g__;s__
Bin_568	Woesearchaeota	78.04	2.8	WJKB00000000	k__Archaea (UID2)	207	149	107	26	120	3	0	0	0	0	1295144	11822	34	46.86	64154	d__Archaea;p__Nanoarchaeota;c__Woesearchaeia;o__UBA10200;f__;g__;s__
Bin_444	Nanoarchaeota	77.89	0	WJKC00000000	k__Archaea (UID2)	207	149	107	27	122	0	0	0	0	0	846825	17862	16	41.75	35933	d__Archaea;p__Nanoarchaeota;c__Nanoarchaeia;o__PEZQ01;f__;g__;s__
RBin_125	Lokiarchaeota	76.64	3.74	WJKD00000000	k__Archaea (UID2)	207	149	107	34	110	4	1	0	0	0	6561119	8500	221	33.64	59505	d__Archaea;p__Asgardarchaeota;c__Lokiarchaeia;o__CR-4;f__;g__;s__
Bin_357	Peregrinibacteria	76.61	1.38	WJKE00000000	k__Bacteria (UID1452)	924	160	109	28	130	2	0	0	0	50	1447739	14464	31	36.29	54375	d__Bacteria;p__Patescibacteria;c__Gracilibacteria;o__Peregrinibacterales;f__;g__;s__
Bin_153	Eisenbacteria	76.56	6.04	WJKF00000000	k__Bacteria (UID2495)	2993	147	91	35	107	4	1	0	0	28.57	4354572	6192	214	65.66	34819	d__Bacteria;p__Eisenbacteria;c__RBG-16-71-46;o__;f__;g__;s__
Bin_210	Zixibacteria (GN15)	76.54	3.95	WJKG00000000	k__Bacteria (UID2495)	2993	147	91	28	106	13	0	0	0	23.08	3021597	7556	134	56.27	30009	d__Bacteria;p__Zixibacteria;c__MSB-5A5;o__Zixibacteria-1;f__;g__;s__
Bin_334	WS6 (Dojkabacteria)	76.41	0.47	WJKH00000000	k__Bacteria (UID203)	5449	104	58	17	84	3	0	0	0	100	1155814	20180	18	39.26	58011	d__Bacteria;p__Patescibacteria;c__Dojkabacteria;o__SC72;f__;g__;s__
Bin_473	Woesearchaeota	76.4	0	WJKI00000000	k__Archaea (UID2)	207	149	107	27	122	0	0	0	0	0	805889	18087	16	35.45	48724	d__Archaea;p__Nanoarchaeota;c__Woesearchaeia;o__ARS49;f__;g__;s__
Bin_327	WOR-3 (Stahlbacteria)	76.37	0	WJKJ00000000	k__Bacteria (UID2495)	2993	147	91	35	112	0	0	0	0	0	2240166	6665	109	49.67	36409	d__Bacteria;p__WOR-3;c__WOR-3;o__UBA2258;f__;g__;s__
Bin_101	WWE3 (Katanobacteria)	75.86	1.72	WJKK00000000	k__Bacteria (UID203)	5449	104	58	15	88	1	0	0	0	0	864248	864248	1	40.94	864248	d__Bacteria;p__Patescibacteria;c__WWE3;o__UBA101185;f__UBA10185;g__;s__
Bin_187	Woesearchaeota	75.23	4.98	WJKL00000000	k__Archaea (UID2)	207	149	107	30	113	6	0	0	0	50	1024245	12191	26	34.29	64625	d__Archaea;p__Nanoarchaeota;c__Woesearchaeia;o__UBA10200;f__UBA10200;g__;s__
Bin_125	WS6 (Dojkabacteria)	75.18	2.31	WJKM00000000	k__Bacteria (UID2495)	2993	143	89	26	114	3	0	0	0	0	1600470	123404	5	32.57	301743	d__Bacteria;p__Patescibacteria;c__Dojkabacteria;o__B142;f__;g__;s__
Bin_462	Fibrobacteres	75.14	3.91	WJKN00000000	k__Bacteria (UID2495)	2993	147	91	33	109	5	0	0	0	0	4202533	6414	211	52.73	28051	d__Bacteria;p__Fibrobacterota;c__Chitinivibrionia;o__Chitinivibrionales;f__;g__;s__
Bin_342	Lokiarchaeota	75.08	3.81	WJKO00000000	k__Archaea (UID2)	207	149	107	36	108	5	0	0	0	0	5332287	6944	240	34.38	51669	d__Archaea;p__Asgardarchaeota;c__Lokiarchaeia;o__CR-4;f__;g__;s__
Bin_492	Buchananbacteria	74.75	0.99	WJKP00000000	k__Bacteria (UID1452)	924	151	101	29	121	1	0	0	0	0	1079062	25492	12	32.65	89302	d__Bacteria;p__Patescibacteria;c__ABY1;o__Buchananbacterales;f__;g__;s__
Bin_503	Peregrinibacteria	74.67	1.98	WJKQ00000000	k__Bacteria (UID1452)	924	151	101	33	116	2	0	0	0	0	1093006	8462	40	36.91	27275	d__Bacteria;p__Patescibacteria;c__Gracilibacteria;o__Peregrinibacterales;f__LOWO2-01-FULL-3;g__;s__
Bin_423	Woesearchaeota	74.23	0.47	WJKR00000000	k__Archaea (UID2)	207	149	107	29	119	1	0	0	0	0	838599	15698	17	54.75	63199	d__Archaea;p__Nanoarchaeota;c__Woesearchaeia;o__SM23-78;f__21-14-0-10-32-9;g__;s__
Bin_042	Aenigmarchaeota	73.36	0	WJKS00000000	k__Archaea (UID2)	207	149	107	34	115	0	0	0	0	0	1005542	11592	26	34.91	44107	d__Archaea;p__Nanoarchaeota;c__Aenigmarchaeia;o__CG10238-14;f__CG10238-14;g__;s__
Bin_387	Peregrinibacteria	73.1	0.11	WJKT00000000	k__Bacteria (UID1452)	924	151	101	31	119	1	0	0	0	0	990161	10106	30	39.69	38232	d__Bacteria;p__Patescibacteria;c__Gracilibacteria;o__Peregrinibacterales;f__;g__;s__
Bin_162	Nealsonbacteria	72.7	8.93	WJKU00000000	k__Bacteria (UID203)	5449	104	58	18	78	8	0	0	0	37.5	892321	18998	12	41.41	98091	d__Bacteria;p__Patescibacteria;c__Paceibacteria;o__Paceibacterales;f__GBS-2;g__;s__
Bin_486	Woesearchaeota	72.51	0	WJKV00000000	k__Archaea (UID2)	207	149	107	33	116	0	0	0	0	0	1081931	9518	36	42.52	28366	d__Archaea;p__Nanoarchaeota;c__Woesearchaeia;o__UBA119;f__UBA119;g__;s__
Bin_522	SAR406 (Marinimicrobia)	69.87	3.4	WJKW00000000	k__Bacteria (UID2495)	2993	147	91	36	108	2	1	0	0	60	3166877	4552	239	46	16324	d__Bacteria;p__Marinisomatota;c__AB16;o__;f__;g__;s__
Bin_413	OLB16	69.87	0	WJKX00000000	k__Bacteria (UID2495)	2993	143	89	40	103	0	0	0	0	0	4162230	4968	279	49.56	42161	d__Bacteria;p__OLB16;c__OLB16;o__;f__;g__;s__
Bin_263	Woesearchaeota	69.16	3.34	WJKY00000000	k__Archaea (UID2)	207	149	107	35	109	5	0	0	0	20	592288	7195	27	34.45	22117	d__Archaea;p__Nanoarchaeota;c__UBA10117;o__UBA10117;f__;g__;s__
RBin_191	OP3 (Omnitrophica)	68.92	1.17	WJKZ00000000	k__Bacteria (UID2565)	2921	152	93	49	101	2	0	0	0	0	1516106	6542	80	41.2	19682	d__Bacteria;p__Omnitrophota;c__koll11;o__4484-171;f__4484-171;g__;s__
Bin_155	Peregrinibacteria	67.22	0	WJLA00000000	k__Bacteria (UID1452)	924	161	108	42	119	0	0	0	0	0	1050427	11570	32	34.78	25728	d__Bacteria;p__Patescibacteria;c__Gracilibacteria;o__Peregrinibacterales;f__UBA1369;g__;s__
Bin_049	Zixibacteria (GN15)	67.15	0.1	WJLB00000000	k__Bacteria (UID2495)	2993	147	91	43	103	1	0	0	0	0	2523024	4731	184	58.64	15790	d__Bacteria;p__Zixibacteria;c__MSB-5A5;o__Zixibacteria-1;f__;g__;s__
Bin_078	Pacearchaeota	67.06	2.8	WJLC00000000	k__Archaea (UID2)	207	149	107	42	104	3	0	0	0	0	606510	9702	23	31.97	24566	d__Archaea;p__Nanoarchaeota;c__Woesearchaeia;o__Pacearchaeales;f__GW2011-AR1;g__;s__
Bin_505	OP3 (Omnitrophica)	63.34	1.08	WJLD00000000	k__Bacteria (UID2565)	2921	152	93	63	88	1	0	0	0	0	1339810	6873	70	40.97	19682	d__Bacteria;p__Omnitrophota;c__koll11;o__4484-171;f__4484-171;g__;s__
Rbin_141	Uhrbacteria	62.41	2.09	WJLE00000000	k__Bacteria (UID1452)	924	151	101	47	101	3	0	0	0	33.33	1184505	5128	79	52.78	14604	d__Bacteria;p__Patescibacteria;c__ABY1;o__Uhrbacterales;f__2-12-FULL-60-25;g__2-12-FULL-60-25;s__
Bin_476	Pacebacteria	62.39	3.42	WJLF00000000	k__Bacteria (UID1453)	901	171	117	50	118	2	1	0	0	20	1023342	24851	15	42.09	54255	d__Bacteria;p__Patescibacteria;c__Microgenomatia;o__UBA1400;f__Pacebacteraceae;g__;s__
Bin_529	Falkowbacteria	61.57	0.23	WJLG00000000	k__Bacteria (UID1452)	924	161	108	49	111	1	0	0	0	0	748920	7443	33	41.68	25185	d__Bacteria;p__Patescibacteria;c__ABY1;o__Falkowbacterales;f__UBA12465;g__;s__
Bin_485	Lokiarchaeota	61.21	8.71	WJLH00000000	k__Archaea (UID2)	207	149	107	48	86	13	1	1	0	0	3662938	11362	95	34.21	59505	d__Archaea;p__Asgardarchaeota;c__Lokiarchaeia;o__CR-4;f__;g__;s__
RBin_245	Elusimicrobia	60.95	2.25	WJLI00000000	k__Bacteria (UID2495)	2993	143	89	58	83	2	0	0	0	0	1970729	4305	150	43.95	22737	d__Bacteria;p__Elusimicrobiota;c__;o__;f__;g__;s__
Bin_169	TM6 (Dependentiae)	60.77	0	WJLJ00000000	k__Bacteria (UID3060)	138	338	246	113	225	0	0	0	0	0	1034299	15047	22	27.46	64477	d__Bacteria;p__Dependentiae;c__Babeliae;o__Babeliales;f__RVW-14;g__;s__
Bin_285	Pacearchaeota	60.28	0.93	WJLK00000000	k__Archaea (UID2)	207	149	107	51	97	1	0	0	0	100	1170070	9617	41	30.95	33878	d__Archaea;p__Nanoarchaeota;c__Woesearchaeia;o__Pacearchaeales;f__CG1-02-32-21;g__;s__
Bin_561	Portnoybacteria	59.54	0	WJLL00000000	k__Bacteria (UID1452)	924	161	108	51	110	0	0	0	0	0	617495	14071	13	32.55	42054	d__Bacteria;p__Patescibacteria;c__Paceibacteria;o__Portnoybacterales;f__RBG-13-40-8-A;g__;s__
RBin_049	Aegiribacteria	59.54	1.28	WJLM00000000	k__Bacteria (UID2495)	2993	147	91	51	94	2	0	0	0	0	2419171	4575	182	52.66	21581	d__Bacteria;p__Zixibacteria;c__MSB-5A5;o__Zixibacteria-1;f__;g__;s__
Bin_479	WS6 (Dojkabacteria)	58.47	4.42	WJLN00000000	k__Bacteria (UID1453)	901	171	117	54	110	7	0	0	0	0	1184734	12063	27	39.04	49408	d__Bacteria;p__Patescibacteria;c__Dojkabacteria;o__B142;f__;g__;s__
Bin_542	Pacebacteria	57.17	0.99	WJLO00000000	k__Bacteria (UID1452)	924	151	101	59	91	1	0	0	0	0	846113	7631	35	38.26	23112	d__Bacteria;p__Patescibacteria;c__Microgenomatia;o__UBA1400;f__Pacebacteraceae;g__;s__
Bin_582	Uhrbacteria	56.93	0.99	WJLP00000000	k__Bacteria (UID1452)	924	151	101	55	95	1	0	0	0	100	892428	9994	28	46.9	38152	d__Bacteria;p__Patescibacteria;c__ABY1;o__Uhrbacterales;f__2-12-FULL-60-25;g__;s__
RBin_379	OP3 (Omnitrophica)	56.44	2.15	WJLQ00000000	k__Bacteria (UID2565)	2921	152	93	56	94	2	0	0	0	0	1610794	4304	106	52.66	59845	d__Bacteria;p__Omnitrophota;c__koll11;o__UBA1560;f__;g__;s__
Bin_235	Armatimonadetes (OP10)	55.51	0.44	WJLR00000000	k__Bacteria (UID1452)	924	161	108	70	88	3	0	0	0	33.33	3039508	4101	263	65.54	16690	d__Bacteria;p__Armatimonadota;c__CG2-30-59-28;o__;f__;g__;s__
Bin_134	Hyd24-12 (Fermentibacteria)	55.14	1.28	WJLS00000000	k__Bacteria (UID2495)	2993	147	91	56	89	2	0	0	0	0	1882876	5060	131	53.56	21581	d__Bacteria;p__Fermentibacterota;c__Fermentibacteria;o__Fermentibacterales;f__Fermentibacteraceae;g__MLS-C;s__
Bin_510	Uhrbacteria	54.98	1.1	WJLT00000000	k__Bacteria (UID1452)	924	151	101	55	94	2	0	0	0	0	881555	5968	53	53.13	14604	d__Bacteria;p__Patescibacteria;c__ABY1;o__Uhrbacterales;f__2-12-FULL-60-25;g__2-12-FULL-60-25;s__
RBin_261	Pacearchaeota	54.21	0.93	WJLU00000000	k__Archaea (UID2)	207	149	107	60	88	1	0	0	0	100	962290	9740	32	30.96	33878	d__Archaea;p__Nanoarchaeota;c__Woesearchaeia;o__Pacearchaeales;f__CG1-02-32-21;g__;s__
Bin_528	Elusimicrobia	52.17	1.12	WJLV00000000	k__Bacteria (UID2495)	2993	143	89	75	67	1	0	0	0	0	1343885	4745	97	44.63	22737	d__Bacteria;p__Elusimicrobiota;c__;o__;f__;g__;s__
MAGs listed here with > 90% completeness and < 5% contamination encode less than 18 out of 20 amino acids, hence are of medium quality
