## Supplementary Table 2 for "Microbial dark matter filling the niche in hypersaline microbial mats"

### Sheet: BLAST Results
MAG	Taxonomy	Top Hit Result	Max Score	Query cover	E-value	Identity	Accession
Bin_348	Bathyarchaeota	hypothetical protein E4H04_08370 [Candidatus Bathyarchaeota archaeon]	295	1	6e-99	0.6931	TFH15433.1
Bin_245	Bathyarchaeota	schizorhodopsin [Candidatus Loikiarchaeota archaeon]	214	0.98	2e-67	0.5327	QBQ84358.1
Bin_492	Buchananbacteria	schizorhodopsin [Candidatus Loikiarchaeota archaeon]	150	0.94	5e-42	0.4564	QBQ84358.1
Bin_204	Lokiarchaeota	schizorhodopsin [Candidatus Loikiarchaeota archaeon]	304	0.99	7e-103	0.7413	QBQ84358.1
RBin_035	Lokiarchaeota	schizorhodopsin [Candidatus Loikiarchaeota archaeon]	304	0.99	7e-103	0.7413	QBQ84358.1
Bin_229	Lokiarchaeota	membrane protein of unknown function [Candidatus Loikiarchaeota archaeon]	300	1	1e-101	0.9048	TXT62195.1
Bin_582	Uhrbacteria	hypothetical protein EU542_00045 [Candidatus Lokiarchaeota archaeon]	128	0.93	2e-33	0.3866	TFG03937.1
Bin_444	Uncultured archaea	schizorhodopsin [Candidatus Loikiarchaeota archaeon]	195	0.98	1e-60	0.5124	QBQ84358.1

### Sheet: Rhodopsin Sequences
>Bin_444_Uncultured_archaea
MACEEMVFWAGGVLFSLTSIMFLLLKKNNESIASINLLVNCITIVSYAVMIFGLGTITAPNGELIYWTRWLFYAGSCSLLMYETGVLLKKSKTTISEMMVSNIIVMVTGFLASYTIGLSRIVFFSISSGAFIYVLYLINKKSGRKSLFKKTIKWYITLFWSMFPLIWLLSPAYSMVLNAYWTATFYLILDFITKVLYGLFTVKKS
>Bin_582_Uhrbacteria
MYTNPTLVFLLGFAVFLFFAfIWFFSKRKNNEWYGAAFLVSSITLVSYAVLAEGSLVAHNQAGIAIYYTRWLFYAASCSLLIVSIAKFLKTNKESFLPLIILNILVMLTGTLASVSAGAIKWLIFILGCLFFFWQIQLLFEGKAQKENHKLIANYIFFGWAVFPIVFILAPEGLYLINNALAALLYLALDLLTKIIFYLHVGSRQKS
>Bin_492_Buchananbacteria
MTQTSIFLVGFLLFLIVALFFPLLRKKNDFVAINRLVFFTTTVSYAVLITGVGVFASPLGDPIYPTRWLFYILSCGLLMYEIARILNKTKIETVEMIVLNSIVMLTGFLASIILAPYKWIFFILSSLAFIIILKIIHKNSAKDNKFIKQIRWYVTITWSFFPIIWLLAPTGFEILTPAITALMYLLLDFITKIIFGYYTVTSQAK
>Bin_204_Lokiarchaeota
MEEIIFFVGIVIFSVTSLSFLILKRNNPKVASLNMIVNFVTIGSYILMASGLAVLPATNGELIYWSRWAFYAVSCSFLMVEISIILKFDKWTKLEIIIFNSIVMITGLFASVTNDLIKWLFFSLSTAAYVYVLTQIFRNRSENRFVEAFVLIFWTGFPIVWLFSPAGFMVLDAFWSALIYLLLDLITKVYFGYHTSIKYKEG
>Rbin_035_Lokiarchaeota
MEEIIFFVGIVIFSVTSLSFLILKRNNPKVASLNMIVNFVTIGSYILMASGLAVLPATNGELIYWSRWAFYAVSCSFLMVEISIILKFDKWTKLEIIIFNSIVMITGLFASVTNDLIKWLFFSLSTAAYVYVLTQIFRNRSENRFVEAFVLIFWTGFPIVWLFSPAGFMVLDAFWSALIYLLLDLITKVYFGYHTSIKYKEG
>Bin_229_Lokiarchaeota
MIVNFVTIASYILMASGLLVFPASNSELIYWTRWGFYAVSCSFLMVEISMIKGLEKETLLEILLFNSMVMITGLFASITADLTKWLFFSLSSFAYSYVLALISKKPSKEKFILLFVAIFWTGFPVFWLLSPAGLMILDAFWTAIFYLVLDLITKVFFGYYTTMKYNRE
>Bin_348_Bathyarchaeota
MSTEILIFQAGAALFALASIYFLFTGENKPNFSTEFFISFITTTSYALMSQSLAVTFSMNGQPIYWSRWLFYMIACSLLMYDTSRVLKISERDYPFMVLLTWLTMFNGFLASYITSSSRWIFYILSSVAYIGLLYFVMKGEDNPEFKTIKPFVLIGWTLFPVVFILAPTGIGLINTNIAEASYLVLDVATKIIFGIQTSKIK
>Bin_245_Bathyarchaeota
MLEMIIFIVGIAIFSGSSFMFLILKNRNQRMATINTIVSFVTVASYMLMFDGSGTLMVPSGELVYWTRWIFYAGSCSLLMLEISTLMGKDKWMTVEIIASNIIVMLTGALASITEAASKWMFFVFSSIAFGYILYRLREGKTDKFLVTFTTIFWSMFPVAWILSPAGFGILNAAWTALGYLVLDVITKIYFGYHTTMHYQVE

### Sheet: Rhodopsin Ref Seqs
ID	Database	Taxonomy	Rhodopsin Type
AVZ43932	NCBI	Uncultured actinobacterium	Heliorhodopsin
AGB30274	NCBI	Natrinemapellirubrum	Bacteriorhodopsin
ELZ94097	NCBI	Haloferaxmucosum	Bacteriorhodopsin
AAA72184	NCBI	NA	Bacteriorhodopsin
ELY48735	NCBI	Natronorubrumbangense	Bacteriorhodopsin
ATW89979	NCBI	Halohastalitchfieldiae	Halorhodopsin
SNR29628	NCBI	Halorubrumchaoviator	Halorhodopsin
SNR35428	NCBI	Halorubrumvacuolatum	Halorhodopsin
AQU12535	NCBI	Natrinemaaltunense	Halorhodopsin
CAI48412	NCBI	Natronomonaspharaonis	Halorhodopsin
AFL70187	NCBI	Unculturedarchaeon	Xenorhodopsin
AFL70186	NCBI	Unculturedarchaeon	Xenorhodopsin
pdb|6EYU|C	NCBI	Candidatus Nanohaloarchaeota Nanosalina	Chain C Xenorhodopsin
pdb|6EYU|B	NCBI	Candidatus Nanohaloarchaeota Nanosalina	Chain B Xenorhodopsin
pdb|6EYU|A	NCBI	Candidatus Nanohaloarchaeota Nanosalina	Chain A Xenorhodopsin
AXB27148	NCBI	NA	Channelrhodopsin
AXB27147	NCBI	NA	Channelrhodopsin
AXB27146	NCBI	NA	Channelrhodopsin
AXB27145	NCBI	NA	Channelrhodopsin
AXB27144	NCBI	NA	Channelrhodopsin
pdb|1H68|A	NCBI	Natronomonas sp	Chain A Sensory Rhodopsin
pdb|1GUE|A	NCBI	Natronomonas sp	Chain A Sensory Rhodopsin
pdb|1GU8|A	NCBI	Natronomonas sp	Chain A Sensory Rhodopsin
KTS52326	NCBI	Methylobacterium aquaticum	Proteobacterialrhodopsin
WP_056484560	NCBI	Methylobacterium sp	Proteobacterialrhodopsin
KST57803	NCBI	Methylobacterium sp	Proteobacterialrhodopsin
WP_058193963	NCBI	Methylobacterium sp	Proteobacterialrhodopsin
WP_056360228	NCBI	Methylobacterium sp	Proteobacterialrhodopsin
ACA15099	NCBI	Methylobacterium sp	Proteobacterialrhodopsin
EFM17994	NCBI	Pantoea sp	Proteobacterialrhodopsin
PTM18995	NCBI	Bacteroidetes bacterium	Bacteroidetes Rhodopsin
PTM17858	NCBI	Bacteroidetes bacterium	Bacteroidetes Rhodopsin
PTM13446	NCBI	Bacteroidetes bacterium	Bacteroidetes Rhodopsin
REJ64279	NCBI	Bacteroidetes bacterium	Bacteroidetes Rhodopsin
REK51621	NCBI	Bacteroidetes bacterium	Bacteroidetes Rhodopsin
AEE20201	NCBI	Dokdonia sp	Bacteroidetes Rhodopsin
KXH71352	NCBI	Thorarchaeota archaeon SMTZ1-45	Heliorhodopsin
OLS32686	NCBI	Heimdallarchaeota archaeon AB125	Heliorhodopsin
KON34551	NCBI	MCG	Heliorhodopsin
KXK09919	NCBI	WS6 bacterium	Heliorhodopsin
AIS32630	NCBI	Methanobacterium formicicum	Heliorhodopsin
OGN94184	NCBI	Chloroflexi	Heliorhodopsin
KYK22266	NCBI	Thermoplasmatales archaeon	Heliorhodopsin
EDK72530	NCBI	Candidate division TM7	Heliorhodopsin
ELZ08314	NCBI	Halovivax asiaticus	Heliorhodopsin
CCQ33927	NCBI	Halorhabdus tiamatea	Heliorhodopsin
OAQ51346	NCBI	Haloterrigena mahii	Heliorhodopsin
WP_056265264	NCBI	Methylobacterium sp	Proteobacterial Rhodopsin
WP_056248145	NCBI	Methylobacterium sp	Proteobacterial Rhodopsin
KQP94947	NCBI	Methylobacterium sp	Proteobacterial Rhodopsin
BAT19400	NCBI	Asaia bogorensis	Proteobacterial Rhodopsin
KMO17446	NCBI	Methylobacterium platani	Proteobacterial Rhodopsin
WP_018262734	NCBI	Methylobacterium sp	Proteobacterial Rhodopsin
AAU04564	NCBI	Halobiforma lacisalsi	Bacteriorhodopsin
AAV47867	NCBI	Haloarcula marismortui	Bacteriorhodopsin
ATW88704	NCBI	Halohasta litchfieldiae	Bacteriorhodopsin
SNZ15842	NCBI	Natronoarchaeum philippinense	Bacteriorhodopsin
SNR29382	NCBI	Halorubrum chaoviator	Bacteriorhodopsin
SFR37968	NCBI	Halorubrum sodomense	Bacteriorhodopsin
SFF82085	NCBI	Halopelagius inordinatus	Bacteriorhodopsin
SEI46745	NCBI	Halohasta litchfieldiae	Bacteriorhodopsin
ADV90266	NCBI	Thermochromatium tepidum	Sensory Rhodopsin
SNR29216	NCBI	Halorubrum chaoviator	Sensory Rhodopsin
SNR58480	NCBI	Halorubrum chaoviator	Sensory Rhodopsin
SNR40885	NCBI	Halorubrum vacuolatum	Sensory Rhodopsin
SFR38249	NCBI	Halorubrum sodomense	Sensory Rhodopsin
SFC17665	NCBI	Halobiforma haloterrestris	Sensory Rhodopsin
SFG54971	NCBI	Halopelagius inordinatus	Sensory Rhodopsin
SEN79516	NCBI	Halorientalis persicus	Sensory Rhodopsin
SEW25343	NCBI	Halobacterium jilantaiense	Sensory Rhodopsin
SDY38814	NCBI	Halobellus clavatus	Sensory Rhodopsin
SDZ97318	NCBI	Haloplanus vescus	Sensory Rhodopsin
SDF89997	NCBI	Halorientalis regularis	Sensory Rhodopsin
AXB27143	NCBI	NA	Channelrhodopsin
AXB27142	NCBI	NA	Channelrhodopsin
AXB27141	NCBI	NA	Channelrhodopsin
AXB27140	NCBI	NA	Channelrhodopsin
AXB27139	NCBI	NA	Channelrhodopsin
AXB27138	NCBI	NA	Channelrhodopsin
AXB27137	NCBI	NA	Channelrhodopsin
WP 016353389	NCBI	Spiribacter salinus	Proteobacterial Rhodopsin
ALG60575	NCBI	Citromicrobium sp	Proteobacterial Rhodopsin
WP 047007760	NCBI	Erythrobacter gangjinensis	Proteobacterial Rhodopsin
WP 022671827	NCBI	Sphingopyxis baekryungensis	Proteobacterial Rhodopsin
KOO28456	NCBI	Chrysochromulina sp	Heliorhodopsin
AHA55390	NCBI	Emiliania huxleyi	Heliorhodopsin
AFN03506	NCBI	Pyrococcus furiosus	Heliorhodopsin
AFG35873	NCBI	Fervidobacterium pennivorans	Heliorhodopsin
WP 056889378AFG35873	NCBI	Nocardioides sp	Heliorhodopsin
WP 007077105	NCBI	Aeromicrobium marinum	Heliorhodopsin
XP 002509300	NCBI	Micromonas commoda	Heliorhodopsin
WP 075957887	NCBI	Ornithinimicrobium sp	Heliorhodopsin
QBQ84358	NCBI	Candidatus Lokiarchaeota archaeon	Schizorhodopsin
QBQ84355	NCBI	Candidatus Heimdallarchaeota	Schizorhodopsin
