## Supplementary Table 5 for "Microbial dark matter filling the niche in hypersaline microbial mats"

### Sheet: Bacteria Abundance SILVA
	0-2mm	2-4mm	4-6mm	6-8mm	8-10mm	10-12mm	12-14mm	14-16mm	16-18mm	18-20mm	Average (%)
Cyanobacteria	37.7419	1.58303	3.93907	2.53405	5.08184	6.46057	4.17204	5.68996	4.62545	5.99821	7.78262
Chloroflexi	10.6416	27.0842	26.2724	24.1774	30.9761	23.1057	28.793	22.3952	22.353	25.2159	24.1015
Proteobacteria	29.0962	22.2682	23.5663	19.3208	22.5729	28.4857	18.5412	23.4427	19.6183	18.8665	22.5779
Bacteroidetes	11.2127	11.1691	6.37186	4.6353	7.8632	9.17025	6.92832	5.21953	4.37634	5.25627	7.22028
Calditrichaeota	0.162485	1.52449	3.36022	5.0224	2.34707	1.94713	2.98387	4.41219	5.48746	2.62545	2.98728
Halanaerobiaeota	0.0955795	0.0537634	0.0367384	0.209677	0.0507766	0.179211	0.0456989	0.142473	0.546595	8.91398	1.02745
Zixibacteria	0.633214	1.91637	2.79391	2.49642	1.41637	1.53853	3.37724	2.60394	2.25448	1.37007	2.04005
Acidobacteria	0.46356	1.40562	1.36828	4.51523	1.08483	1.51434	1.70699	1.62724	4.22401	2.53226	2.04424
Planctomycetes	3.20669	8.99283	13.974	15.017	10.5161	10.4023	13.5986	15.0045	15.552	8.73925	11.5003
Spirochaetes	2.65591	10.0735	4.47491	5.0905	4.20848	4.64516	6.25538	3.60036	4.57885	3.77688	4.93599
GN01	0.0424134	1.2491	0.149642	0.432796	1.06213	0.715054	2.01523	0.0510753	0.0537634	0.0582437	0.582945
Fibrobacteres	0.195341	2.29869	1.03943	1.68996	1.21983	1.10305	1.26165	1.48029	1.37276	1.40681	1.30678
Latescibacteria (WS3)	0.693548	0.782557	0.965054	0.907706	0.600358	1.6828	0.433692	1.5448	1.16129	2.14785	1.09197
Dependentiae (TM6)	0.0424134	0.611111	1.66846	1.14695	0.318996	0.3181	0.696237	0.996416	1.09498	0.251792	0.714546
Actinobacteria	0.122461	0.225806	0.77957	0.515233	0.340502	0.545699	0.574373	0.717742	0.775986	0.944444	0.554182
Omnitrophicaeota (OP3)	0.0364397	0.139785	0.616487	2.20609	0.297491	0.451613	0.277778	1.58513	1.05556	1.69355	0.835992
Gemmatimonadetes	0.107527	0.396655	0.921147	0.558244	0.197133	0.371864	0.370968	0.594982	0.65233	0.443548	0.46144
Firmicutes	0.324373	0.843489	0.87724	1.28226	1.32079	1.1586	0.810932	1.59677	1.30108	2.77419	1.22897
BRC1	0.340502	1.50956	1.23925	1.3405	1.67503	1.03584	1.55287	1.03315	0.896057	0.508961	1.11317
Modulibacteria (KSB3)	0.0776583	1.11051	0.419355	0.600358	0.447431	0.379032	0.905018	0.235663	0.353047	0.167563	0.469564
Aegiribacteria	0.0244922	0.0227001	0.203405	0.147849	0.0364397	0.104839	0.00448029	0.162186	0.707885	0.802867	0.221714
Verrucomicrobia	0.740143	0.60693	0.214158	0.171147	0.479092	0.582437	0.366487	0.206093	0.0645161	0.154122	0.358513
Parcubacteria	0.797491	2.00299	2.80914	3.5914	3.99104	2.32348	2.21237	3.68011	3.86201	2.76075	2.80308
Elusimicrobia	0.00358423	0.00776583	0.0824373	0.36828	0.0262843	0.0689964	0.00806452	0.0340502	0.935484	0.283154	0.18181
Kiritimatiellaeota	0.0728793	0.204898	0.276882	0.273297	0.078853	0.184588	0.12724	0.174731	0.154122	0.214158	0.176165
Deinococcus-Thermus	0.0621266	0.00657109	0.0224014	0.0887097	0.0149343	0.0448029	0.0250896	0.0887097	0.0268817	0.0250896	0.0405317
Hydrogenedentes	0.0567503	0.0800478	0.115591	0.103943	0.0322581	0.101254	0.0949821	0.077957	0.166667	0.0752688	0.0904719
Acetothermia	0.00238949	0.00119474	0.00268817	0.00268817	0.000597372	0.0116487	0	0.00896057	0.0268817	0.0716846	0.0128734
Lentisphaerae	0.0782557	0.566308	0.551075	0.653226	0.646356	0.541219	0.422939	0.769713	0.62724	0.425627	0.528196
Dadabacteria	0.00119474	0	0	0	0	0	0	0	0	0.00268817	0.000388292
WS1	0.0227001	0.0872162	0.125448	0.146057	0.0352449	0.09319	0.062724	0.124552	0.164875	0.198029	0.106004
Margulisbacteria	0.0119474	0.169056	0.0537634	0.0806452	0.344683	0.0681004	0.246416	0.0672043	0.0232975	0.0403226	0.110544
Nitrospirae	0	0	0	0	0	0	0	0	0	0	0
Epsilonbacteraeota	0.00358423	0.057945	0.0197133	0.00358423	0.0167264	0.0134409	0.0322581	0.0134409	0.00537634	0.0322581	0.0198327
Atribacteria	0.0113501	0.025687	0.0555556	0.047491	0.0376344	0.111111	0.00716846	0.155914	0.188172	0.265233	0.0905317
Chlamydiae	0.00716846	0.0304659	0.0994624	0.142473	0.0167264	0.0295699	0.0573477	0.0887097	0.116487	0.136201	0.0724612
PAUC34f	0.00298686	0.020908	0.0600358	0.0725806	0.0203106	0.0403226	0.0286738	0.0770609	0.0752688	0.0806452	0.0478793
Tenericutes	0.00119474	0.00119474	0.0116487	0.00716846	0.00776583	0.015233	0.00179211	0.00896057	0.016129	0.0492832	0.012037
Thermotogae	0.0137395	0.016129	0.00268817	0.0250896	0.0197133	0.0412186	0.000896057	0.000896057	0.00179211	0.00716846	0.0129331
Armatimonadetes (OP8)	0.0454002	0.0555556	0.00716846	0.0206093	0.020908	0.0716846	0.0546595	0.0143369	0	0.00896057	0.0299283
CK-2C2-2	0.00716846	0.0669056	0.0385305	0.0564516	0.0448029	0.0250896	0.0537634	0.0546595	0.0430108	0.0224014	0.0412784
WS2	0.0143369	0.0878136	0.0645161	0.0179211	0.0878136	0.0241935	0.0815412	0.016129	0.0663082	0.0582437	0.0518817
LCP-89	0.0382318	0.0203106	0.0412186	0.0170251	0.020908	0.046595	0.00896057	0.0421147	0.0609319	0.0600358	0.0356332
Cloacimonetes	0.0394265	0.0101553	0.00537634	0.00716846	0.0119474	0.0277778	0.00716846	0.0259857	0.102151	0.163978	0.0401135
FCPU426	0.000597372	0	0.00448029	0.00896057	0.00238949	0.0224014	0	0.0259857	0.0286738	0.0896057	0.0183094
Caldiserica	0.00179211	0.00716846	0.0268817	0.0206093	0.0083632	0.0197133	0.0125448	0.0188172	0.0430108	0.0170251	0.0175926
WPS-2	0.00119474	0	0	0	0	0	0	0	0	0	0.000119474
Entotheonellaeota	0	0	0	0	0	0	0	0	0	0	0
TA06	0	0.00298686	0.00537634	0.00448029	0.0215054	0.0062724	0.0286738	0.000896057	0.0107527	0.0322581	0.0113202
Synergistetes	0	0.0041816	0.0134409	0.0107527	0.0167264	0.00806452	0.000896057	0.00806452	0.0430108	0.0430108	0.0148148
BHI80-139	0	0	0	0	0	0.000896057	0	0	0.00179211	0.00537634	0.000806452
Marinimicrobia (SAR406)	0.0113501	0.565114	0.203405	0.187276	0.330346	0.100358	0.714158	0.0591398	0.0304659	0.062724	0.226434
MAT-CR-M4-B07	0.00597372	0.00298686	0	0.00537634	0.00298686	0.0197133	0.00448029	0.00179211	0.0179211	0.0116487	0.00728793
Schekmanbacteria	0	0	0.000896057	0	0	0	0	0.00179211	0.0268817	0.0448029	0.00743728
Aquificae	0.0155317	0.00657109	0.000896057	0.00179211	0.00358423	0.0215054	0.000896057	0.0062724	0.00179211	0.0062724	0.00651135
Deferribacteres	0.00358423	0.0155317	0.00358423	0.00537634	0.0119474	0.00448029	0.0224014	0	0.00716846	0.00358423	0.00776583
Fusobacteria	0.00179211	0.00238949	0.00358423	0.00179211	0.00179211	0.00806452	0.00179211	0	0.00358423	0.00358423	0.00283751
WOR-1	0.00298686	0	0.00179211	0.00179211	0.00298686	0.00448029	0	0.00268817	0.00179211	0.00806452	0.0026583
Desantisbacteria	0.00179211	0.00119474	0.00716846	0.00268817	0.00358423	0	0.00268817	0.00268817	0.00179211	0.00179211	0.00253883
AncK6	0	0	0	0	0	0	0	0	0.00716846	0.0197133	0.00268817
GBS-1	0	0	0	0	0	0	0	0	0	0.000896057	8.96057e-05
Chrysiogenetes	0.000597372	0.00238949	0	0	0.00298686	0	0	0	0	0.00358423	0.000955795
Fervidibacteria	0	0	0.00268817	0.000896057	0	0	0	0.000896057	0.00179211	0.0062724	0.00125448
uncultured	0.00179211	0	0.00179211	0.00268817	0	0	0	0.000896057	0	0.00268817	0.000985663
WS4	0	0	0	0	0	0	0	0	0	0	0
Poribacteria	0	0	0.000896057	0	0	0	0	0	0	0	8.96057e-05
Edwardsbacteria	0	0	0	0	0	0	0	0	0	0.00179211	0.000179211
Thermosulfidibacteraeota	0	0	0	0	0	0	0.00358423	0	0	0	0.000358423
Rokubacteria	0	0.00238949	0.0259857	0.00179211	0.00238949	0.00268817	0.00179211	0.00358423	0.00358423	0.00537634	0.00495818
Lindowbacteria	0	0	0.000896057	0	0	0	0	0	0	0	8.96057e-05
