## Supplementary Table 6 for "Microbial dark matter filling the niche in hypersaline microbial mats"

### Sheet: Smooth Mat Abundance SILVA
	S1 (0-2mm)	S2 (2-4mm)	S3 (4-6mm)	S4 (6-8mm)	S5 (8-10mm)	S6 (10-12mm)	S7 (12-14mm)	S8 (14-16mm)	S9 (16-18mm)	S10 (18-20mm)	Average (%)
Halobacteria	1.49341	12.1387	11.6908	9.37442	10.4954	4.11905	11.7413	11.4644	7.49566	8.71116	8.87
Lokiarchaeia	0.858677	17.2209	9.52594	10.3009	14.7574	4.77444	17.1277	4.27058	7.63551	6.11342	9.26
Thermoplasmata	27.417	15.4815	17.8453	12.3383	17.2732	25.7768	10.3108	18.3442	21.7915	29.6882	19.63
Woesearchaeia	51.1284	36.5027	44.1369	47.6923	35.3248	39.3308	32.4279	25.1477	37.2769	35.6976	38.47
Bathyarchaeia	0.93044	1.26963	0.0143823	1.98896	2.3701	1.9755	1.35263	2.93812	2.73722	3.70708	1.93
Micrarchaeia	4.81923	3.45531	4.92361	6.994	7.67324	5.63336	17.5582	5.315	4.04244	0.839899	6.13
Nanohaloarchaeia	4.96152	7.02806	1.76697	1.76155	4.49733	9.12876	1.94267	0.834417	1.69305	2.07745	3.57
Methanomicrobia	1.64807	1.0335	3.02776	1.03642	1.40238	1.55538	3.10789	2.90281	4.83675	0.633641	2.12
Nitrososphaeria	0.0111356	0.00123625	0	0	0.00373636	0.00933602	0	23.5031	0	0.00185818	2.35
Thermoprotei	0.264779	1.07059	0.846128	0.948813	0.961491	0.550825	1.37304	1.25256	2.23751	2.41935	1.19
Odinarchaeia	0.258593	2.07566	0.287646	0.177087	0.439645	0.12697	0.575193	0.15053	0.0727191	0.0761855	0.42
Archaeoglobi	1.5231	0.928421	2.32919	3.46531	2.2057	2.58795	1.26171	1.76919	5.37749	4.599	2.6
Thermococci	0.179407	0.0445049	0.0709776	0.0876114	0.151945	0.773023	0.0204101	0.130087	1.12994	1.00899	0.36
Iainarchaeia	3.22932	1.2041	1.22903	2.36737	1.15205	2.3284	0.463865	1.07601	2.58992	2.71852	1.84
Unclassified Asgard archaea	0.0185593	0.0704661	0.145691	0.339261	0.234145	0.199791	0.189257	0.120795	0.233074	0.0631782	0.16
Methanobacteria	0.940338	0.343677	0.326871	0.389591	0.444627	0.703936	0.244921	0.341944	0.363596	0.581611	0.47
Methanococci	0.00123729	0.0111262	0.194255	0.262834	0.119564	0.0261409	0.00742184	0.0204423	0.0261043	0.109633	0.08
Altiarchaeia	0.0705254	0.0309062	0.0747133	0.264698	0.220445	0.166181	0.0872066	0.247166	0.257314	0.48127	0.19
Hadesarchaeaeota	0.00371186	0	0.0261497	0.00745629	0.0298909	0.0466801	0.0111328	0.0408846	0.0820421	0.176527	0.04
Methanopyri	0.0235085	0.0407961	0.0429601	0.0708347	0.0510636	0.0168048	0.12246	0.0576101	0.0410211	0.0334473	0.05
Nanoarchaeia	0.219	0.0482136	0.0709776	0.132349	0.1918	0.169916	0.0742184	0.0724772	0.0801775	0.262004	0.13
