## Supplementary Table 7 for "Microbial dark matter filling the niche in hypersaline microbial mats"

### Sheet: dsrAB Sequences
>Bin_049_dsrB (Zixibacteria)
MADVMKDRRTDYGPPHYEQFLPPIIKENYGKWKYHEILKPGVMVHVSESGAKLYTVRAASGRLLSIDKIRMYCDLADKYCGGHLRFTSRHNVEFLTDKEENVEPLVKELKEMGHPVGGVGNAISSIVHTQGWVHCHSAATDASGIVKATMDDLIEYFESMKLPGKLRIALACCLNMCGAVHCSDIAILGIHRRPPRIDHANLKKMCEIPNLSASCPTAAIRPAEVEGHPSVEVLEEQCMFCANCYTVCPAMPLNDPLNDGVSIWVGGKVSNARHEPMFSKLAIPFLPNNPPRWPEVTDAVKNLVELWAANARKYERMGEWIERITWPKFFKMAGIEFQKEHIDDFKHAGLTFKRSTHITF*
>Bin_049_dsrA (Zixibacteria)
MADLPKTPQLDELEKGKWPSFVSEIKLAAKRSPMAADLLGQLEQSYNEKIGHWKHGGIVGVMGYGGGVIGRYSDLPNEWPNVSHFHTIRINQPAGWFYNTDALRKLCDIWETKGSGVTNMHGSTGDIVFLGTRTEQLEPIFEDLQKIDFDIGGSGSDVRTPSCCCGQARCEWACYDTMGACYDFTMEYQDELHRPAFPYKFKFKFSGCPNDCVASIARSDMSIIGTWRDEIQIDQAEVKKYADDGMDIVQDVIVNCPGKCIAWDGKELKIDDSSCRHCMHCINVMPKALAPGKDRGATILLGSKAPIVEGALLSSIMIPFIKMEPPYQELKDVIERIWDVWCEEGKNRERVGEFIQRVGLGNFLEAIELEPVAEMVEHPRENPYVFYEDYYEEGDEDEE…
>Bin_210_dsrA (Zixibacterial GN15)
MADNLPKTPQLDELEKGGWPSFVKEIKMAAKGSPMAVDLLGQLEQSYTEKIGHWKHGGIVGVMGYGGGVIGRYSDLPDKWPNISHFHTMRINQPSGWYYTSDALRKLCDIWERHGSGLTNMHGSTGDIILLGTRTEELEPTFEELAKIDFDIGGSGSDLRTPSCCCGQSRCEWACYDTMGACYDLTMHYQDELHRPAFPYKFKFKFSGCPNDCVASIARADLSFLGTWRDDIRIDQDAVREYVDRGMDINEEVISRCPGNCMEFDGKELHIENSFCKRCMHCINIMPKALRPGTDTGATILIGSKAPIIEGALLSSVLIPFYKMEPPYDDLKELIEEIWDVWAEEGKNRERVGEFIQRVGMGNFLDAIGLDPVPEMVAHPRENPYVFFEEDEDEDEDEG*
>Bin_210_dsrB (Zixibacterial GN15)
MADVQERRTDFGPPHYEQFLPPVIKENYGKWKYHEILKPGVMVHVSETGAKIWTVRAASGRLLAIDKIRTFCDLADKYCGGYFRFTSRHNVEFLLDSDEKIDDLIKDLADIGHPVGGLANSITAIVHTQGWVHCHSAATDASGIVKAVMDDLMEYFENMKLPGKLRIALACCLNMCGAVHCSDIAILGIHRKPPVIDHSRLNKLCEIPNVSASCPTAAIRPATVDGNPSVEVIEERCMYCANCFTVCPAMPLNDPENDGVSIWVGGKVSNARCEPMFSKLAIPYIPNNPPRWPEVTAAVRNLVELWAKNARKHERMGEWINRIGWPKFFKMAGIEFTKMHIDDFKHAGLTFKRSAHLTF*
>Bin_052_dsrA (Zixibacterial GN15)
MAETTYKTPLLDELEKGAWPSFVKEIKMAAKRSPMANDLLGQLEHSYKEKIGHWKHGGIVGVMGYGGGVIGRYSDMPAEFPGISHFHTMRINQPAGWFYTSESLRQLCDIWERHGSGLTNMHGSTGDIVFLGTRTEELEPTFEELAKIDFDIGGSGSDLRTPSCCNGMARCEWACYDTMQACYQLTQDFQDELHRPAFPYKFKFKFSGCPNDCVASIARADMSFIGTWRDDIQMDQAEVKKYADDGLDIQRDVVDRCPSKCMAWDGKELSIENSFCVKCMHCINVMPKALRPGKDRGCTILIGSKAPIVEGAQLSSVLVPFMKMEPPYDDLKDLIERIWDIWAEEGKNRERVGEFIQRVGLGNFLEAIEVEPIPEMVAHPRENPYVFYEEYYEEDEGEE…
>Bin_052_dsrB (Zixibacterial GN15)
MAVERRTDFGPPHYEQFLPPVIKENYGKWKYHEILKPGVMVHVSESGDKLYTVRASSGRLLSIDKIRMYADLADKYCDGFLRFTSRHNVEFLLTDPEKIDPLIKDLQEMGHPVGGIGAAITSIVHTQGWVHCHSAATDASGIVKAVMDDLIEYFDGTTKLPGKLRIALACCLNMCGAVHCSDIAILGIHRRPPKVNHETLKKQCEIPNVVASCPTAAIRPAMVDGNQSVEVLEENCMFCANCYTVCPSMPLNDPLNDGVSIWVGGKVSNARHEPMFSKLAIPFIPNNPPRWPEVSEAVRKLVELWAANARPHERMGEWIERIGWPRFFKMADIPFEKEHIDDFKHAGLTYKRSTHLTF*
>Bin_224_dsrB (Zixibacteria)
MAEVATQERRTDYGPPHHERFLPPIIKENYGKWKYHETLKPGVMVHVSESDAKLFTVRASSGRLLSVDKIRMYCDLADKYCDGYLRFTSRHNVEFLLTKSENIDPLISDLREMGHPVGGIDNAISSIVHTQGWVHCHSAATDASGIVKCVMDDLMEYFEEKKLPGKLRIALACCLNMCGAVHCSDIAILGVHRRPPKVDHTKLKKVCEIPNVVASCPTAAIKPTMVEGLETVEVDEDRCMFCANCYTVCPAMPLNNPLNDGVSIWVGGKVSNARHEPMFSKLAIPFLPNNPPRWPEVTSAVRNLVELWAANAKKYERMGEWIERIGWPRFFKMANIEFQKEHIDDFKHAGLTFKRSTHLTF*
>Bin_224_dsrA (Zixibacteria)
MADNVQETPLLDELEKGPWPSFVKEIKMAAKRNPMAVDLLGQLEKSYREKIGYWKHGGIVGVMGYGGGVIGRYSDLSEEFPNVSHFHTMRINQPAGWFYTTDALRSICDIWEKHGSGLTNMHGSTGDIILLGTSTDHLEPVFDELQKIDFDIGGSGSDVRTPSCCCGQARCEWACYDTMGACYDFTMAYQDELHRPAFPYKFKFKFSGCPNDCVASIARSDLSIIGTWRDDIQMDEAAVKEYADNGMDIQKDVVDNCPAKCMAWDGTKLEIDNSYCRRCMHCINVMPKALRPGKDRGATILIGSKAPIVEGAMLSSVLIPFIKMEPPYQEIKDVVERIWDVWCEEGKNRERIGEFIQRVGLGNFLEAIEVEPIPEMVAHPRENPYVFYEEYYEEDDEEE…
>Bin_249_dsrB (Zixibacteria)
MAEAQKERLTDIGPPHYQKFLPPVIKDNYGKWDYHEILKPGVMVHVAEGGDKIFTVRAASPRLVSIDKIRKYADLADKYCDGYLRFTSRNNVEFLLTDESKVDPLVKDLEELGHPVGGLGNAISNIVHTQGWVHCHSAATDASGIVKCVMDELSEYFTSMKLPGKLRIALACCLNMCGAVHCSDIAILGIHRRPPKVFDDILPKQCEIPSVVASCPTAAIRPASKDGKKTVEVIEENCMFCANCYTVCPAMPLNDPLNDGVSIWVGGKVSNARHEPMFSKLAIPFIPNNPPRWPEVVDAVKNLVELWAKNARKYERMGEWIERIGWPKFFKMAGIEFEKEHIDDFKFAGLTYKRSTHITY*
>Bin_249_dsrA (Zixibacteria)
MADQLPNTPMLDELEKGKWPSFVKEIKTAAASNDMSKDLLGILEKSYSEKIGHWKHGGIVGVLGYGGGVIGRYCDVPKEFPGVSHFHTMRVNMPAAWFYTSDALRTIADIWEKHGSGLTNMHGSTGDIILLGTTTDELEPTFQELAQEGFDIGGSGSDLRTPSCCNGMARCEWACYDTMKACYDLTMHFQDELHRPAFPYKYKFKFAGCPNDCVASIARADMSFIGVWRDEIQIDQEKVKEHIDKGVDIVNDVILRCPGQCMKWDGKKLEIEDEYCRHCMHCINVLNKGLKPGKDRGCMILIGSKAPIVEGAQLSSVLVPFMKMEEPYDELKDLVERIWDIWCEEGKARERVGEFIQRVGLGNFLEAIEVEPLPEMIAHPRENPYVFYEEYYEEGDDDD…
>Bin_113_dsrA (Zixibacteria)
MAEVPNTPLLDELEKGKWPSFVTEIKDAAKSNDMCKDLLGILEKSYNEKIGHWKHGGIVGVLGYGGGVIGRYCDVPEEFPGVSHFHTMRINMPAAWFYTSDALRKICDIWEKHGSGLTNMHGSTGDIILLGCRTDDLEPTFQDLAREGFDIGGSGSDLRTPSCCNGMARCEWACFDTMRACYDLTMHWQDELHRPAFPYKYKFKFAGCPNDCVASIARADMSFIGTWRDEIQVDQDKVKEAVDKDGVDMINDVVLRCPGQCMQWDGNKLEIDDSSCRHCMHCINVLHKALKPGKDRGCTVLIGAKAPIIEGAQLSSVLIPFMKMEPPYEELKDLIERIWDIWCDEGKARERIGEFIQRVGLGNFLEAIEMEPTPEMIAHPRENPYVFYEEYYEEGDEEE…
>Bin_113_dsrB (Zixibacteria)
MAEAQQERITDIGPPHYEKFLPPVIKENYGKWDYHEYVKPGVYVHVAEGGDKIYTVRAASPRLVSIHKIRKYADLADKYCDGYLRFTSRNNVEFLLTDESKIDPLIKDLEELGHPVGGVGNAISNIVHTQGWVHCHSAATDASGIVKAVMDELNEYFTSMKLPAKIRIALACCLNMCGAVHCSDIAILGIHRRPPKVIDENVPKQCEIPNVVAACPTAAIRPAEKDGKKSVEVIEENCMFCANCYTVCPAMPLNDPLNDGVSIWIGGKVSNARHEPMFSKLAIPFIPNNPPRWPEVVEAVKGIVELWAKHARKYERIGEWIERIGWPKFFKLSGIEFEKEHIDDFKYAGLTFKRSTHITF*
>Bin_366_dsrA (Zixibacteria)
MANLPNTPKLDELTKGPWPSFVSEIKRAAERSDMCKDLLGLLERSYNEKIGHWKHGGIVGVMGYGGGVIGRYTDLPEEFPNISHFHTLRINQPAGWFYTSEALRTLADIWEKHGSGLTNMHGSTGDIIFLGTRTEELEPTFADLTAAGFDLGGSGSDMRTPSACCGKARCEWACYDTMKACYDTTMRYQDELHRPMFPYKWKFKFAGCPNDCVASIARADISVIGTWRDDIKIDQAEVKNYADAGLDIFDDVVLNCPGKCMKWDGNTLEIDNDYCRHCMHCINVMPKALAPGDKRGATVLIGAKAPIIEGALLSSVVIPFIDIDEEYEEFCDIIERMQDIWSEEGKNRERVGEFIQRVGMGNFFEAAEIDLIPEMVTHPRENPYIFFEDYYEEGDEEEE…
>Bin_366_dsrB (Zixibacteria)
MADDKPKRVTDIGPPHYEKFLPPVIKDNYGKWKYHEILKPGVMVHYGHSGDKLFTVRAASPRLMSIDKMRDFADLADKYCDGYLRFTSRNNVEFLLTDESKIDPLIEDLKALNHPVGGLGNSISNIVHTQGWVHCHSAATDASGIVKAVMDEMYEYFSEMKLPAKIRIALACCLNMCGAVHCSDIAILGIHRRPPRIDHNTLERLCEIPLVTSSCPTAAIRPTTTPEGKKSVEVIEEQCMFCANCYTVCPSMPLNDPLNDGVSIWVGGKVSNARTAPMFSKLAIPFIPNNPPRWPEVTDAIKNIVEVWAANARKYERIGEWINRITYPKFFEMTGIEFQKEHIDDFKFAGLTYHRTAQLVR*
>Bin_336_dsrB (Zixibacteria)
MAERLTDIGPPHYEKYLPPIIKENYGKWKRHEIPQPGVVVHTSETGDKLFTVRAGSPRLISNDKLRDFADLADKYSDGYLRFTSRNNVEFLLTDESKIEPLKKDLEAMGHPVGGMGNAISNIVHTQGWVHCHSAATDASGIVKAVMDDLHEYFVSTKLPGKIRIALACCLNMCGAVHCSDIAILGVHRRPPIIDHQNLDKVCEIPNLIASCPTAAIRPITMGDKKSVEVIEEQCMFCANCYTVCPAMPLNNPINDGVSIWVGGKVSNARTTPMFSKLAIPFIPNNPPRWPEVTEAVRNIVELWAANAKPFERIGEWINRITWPRFFEMAGIEFQKEHIDDFKHAGLTYHRTAQLLHGK*
>Bin_336_dsrA (Zixibacteria)
CPGKCMKWDGKTLEIDDSYCRKCMHCINVMSKALSPGDDRGATVLIGSKAPIIEGALLSSVLIPFIKIDEEDAFEEFCDMMERMQDVWAEEGKNRERVGEFIQRVGLGNFLEACEIDIVPEMVTHPRENPYIFFEEYYEEGEEEEEEEE
>Bin_338_dsrA (Unclassified bacteria BMS3Bbin04)
MPKEYKTPKLDDLEKGPWPSFVKEIKQAAKNNEMSNDLLAVLERSYDERIGHWKHGGIVGVMGYGGGVIGRYIDIPDEYPNISHFHTMRINQPAGWFYTSEALRSICDIWEKHGSGLTNMHGSTGDIVLLGTTTDELEPTFQDLAHVGFDLGGSGSDVRTPSCCVGEARCEWACYDTMGVCYETTMRYQDELHRPAFPYKWKFKFAGCPNDCVAAKARADISVVGTWRDAIKVDDAEVATYYDNGMDIFNDVVLNCPARCMKFDHESKKLEINNADCRRCMHCINAMPKALRPGDDKGATILIGAKAPIIEGALLSSVLIPFLKMEDEEEREAWYDIMEEIQDIWCEEGKNRERIGEFIQRVGMANFLEAVGVEPIPEMVAYPRDNPYIFFEQDEEEE
>Bin_338_dsrB (Unclassified bacteria BMS3Bbin04)
MAEAQRERLTDIGPPHYEKYLPPVVKKNYGQWKYHELVEPGVMVHVAESGDELYSVRCASPRLLSIQTIRKFADLADKYCDGHLRFTSRHNVEFLTTKKENAAKIKKEAGEMGFPAGGIGHGITSIVHTQGWVHCHSAATDASGVVKAVMDDLFEYFNGEKQVPGKCRIALACCLNMCGAVHCSDIAILGVHTKPPRISHENLNKMCEIPLVSASCPTAAIRPATVDGKASVEVIEEQCMFCANCFTVCPAMPLADPDADGISIWVGGKVSDARSKPMFSKLAVPFIPNNPPRWPETIAAVRKIVEVWADNARPYERVGEWIERVGWPRFFRLTGFEFQKEHVDDFKYAGLSYNRSAQLTHEPWEE
